# A combinatorial DNA origami platform for biologically replicable, thermostable data storage and molecular authentication

**DOI:** 10.64898/2026.06.08.730396

**Authors:** Ferenc Fördös, Alexander Kloosterman, Alexander Lindberg, Boxuan Shen, Igor Baars, Björn Högberg

## Abstract

DNA origami is becoming an attractive platform for data storage, yet current approaches rely on the limited stability of DNA hybridization, preventing them from fully utilizing the stability and cost-effective copying inherent to classical sequence-based storage. Here we introduce DNA Origami for Combinatorial data Storage (DOCS), where we encode information into the scaffold molecule using a combinatorial enzymatic approach. This enables text encoding that is biologically cloneable, stable at high temperatures, and randomly accessible. We further demonstrate the DOCS platform’s combinatorial power by creating a stochastic molecular authentication system. Finally, we show using simulations that expanding the information capacity of data carriers allows for the storage and recovery of large files up to several hundred kilobytes in size. DOCS provides a robust, scalable strategy for molecular data storage and security that bridges the gap between classical DNA data storage strategies and DNA nanostructure-based methods.
