## Supplementary_file_sequences for "A combinatorial DNA origami platform for biologically replicable, thermostable data storage and molecular authentication"

### Sheet: DOCS_origami_staples
Name	Seq
Loop-staple	CAAATTCATCAAACAACAGAGCATGATAATAAGGCCAGTAAT
Core-1	CACCCACGACCAGTAATACTGAAATGGATTATTAACGTGCTTTCCTTAC
Core-2	TAAGCATTCTGGCCAACATACATTTTGACGCTATCAGAG
Core-3	TTAAAACCCTTCTGACCTAAAAACGCTCATGGGAGGCCGATTAAAGCGC
Core-4	GTCCTAAGAATACGTGGCACCGCCAGCCATTGAGACAGGAACGGTACGC
Core-5	TTTCTCTTTAATGCGCGAACTCAAACTATCGGATCAGTGAGGCCACCGA
Core-6	CCAAGCCCTAAAACATCGATCACTTGCCTGAGAAGAGTCTGTCCATGGG
Core-7	ACTAAAATACCGAACGAAACTTCTTTGATTAGATT
Core-8	GTAACAGAAGATAAAACAATTTTGCGGAACAAAGAAAATCCA
Core-9	ATGACTGCAACAGTGCCATGCCCGAACGTTATTGGCAATTCATCAAGCA
Core-10	ATCGAGCCAGCAGCAAATGACAACTCGTATTACTGATTGTTTGGATTTA
Core-11	GGGACTAAAGCATCACCTATTAGACTTTACAACTGAATAATGGAAGACA
Core-12	CCAACCTCAAATATCAAATACATTTGAGGATTACCTACCATATCAAGAT
Core-13	AAAAAATCAACAGTTGAAAGGAGCACTAACAAGAAATTGCGTAGATTTT
Core-14	TTGAGAGGAAGGTGAGGCGCAGACGTTTTGATAATCTCAGAA
Core-15	TCCTGTCAATCATAAGGGCCTGCTCCATGTTAGCCCACGCATAACCTGA
Core-16	TTAACTGACCAACTTTGAAAATTGTGTCGAAATCGGTCGCTGAGGCAGG
Core-17	ATTTCAGATGAACGGTGTAGATTTGTATCATCGAGTTAAAGGCCGCCGG
Core-18	ACTCAGGCGCATAGGCTGGCGCGAAACAAAGTGGATCGTCACCCTCAAA
Core-19	GGTATTCATCAAGAGTAAGACCCCCAGCGATTAAAGACAGCATCGGAAT
Core-20	TGCTAAGAACCGGATATTTACACTAAAACACTGTAGCAACGGCTACTAA
Core-21	ATCTCTCATTCAGTGAATCCACTACGAAGGCAATGAGGAAGTTTCCAGC
Core-22	GAGTGCCCTGACGAGAAATTT
Core-23	CTGAACGAGTAGTAAATTGAGAGGCTTTTGCAATGTTTAGACTGGATTT
Core-24	TTTTAGATGGTTTAATTTGACGATAAAAACCACAATACTGCGGAATTCC
Core-25	CCTGGCGATTTTAAGAACGCATAGTAAGAGCAAAATGCTTTAAACAGCA
Core-26	ATCCTTATACCAGTCAGGAACGCCAAAAGGAAAAACGAGAATGACCTCA
Core-27	TCTAGAAGAAAAATCTACATTCAACTAATGCAAAAAATCAGGTCTTTAT
Core-28	TTTCAAACGAACTAACGGGTTGAGATTTAGGAACTATTATAGTCAGGGA
Core-29	GCCCGTGCCTTAAATCAAGATTAGTATAGCTATCTTACCTGA
Core-30	TTTCTGGCGCAATACCTAGGACTGAACATTAATTG
Core-31	TTCTCAATCGACTTTCTCTAGTAGCCTGCCCGCAG
Core-32	TGCCAGCCCATAAGACGTTTCCCGTTAATGAACAA
Core-33	AGCAGCGGAATCGAATGCATCAGCATCCATATTCCAAGAAAT
Core-34	TTTTGCACTCAGTAGAAACCAATCACGGAATCAAT
Core-35	CCCAGCCGTTTCCCATCCTAATTTAAAGCCTGGAC
Core-36	GCCTAGCAAGCGTTTATCAACAATATATAAAGGAG
Core-37	GCTAAGGCTTACAGCTAATGCAGAATAGGGCTCAA
Core-38	TTTAAACGCGAGACGACAATAAACACATATTTATG
Core-39	GAGCCAGCAAAATCACCATTTTTAAGAAAAGTAGA
Core-40	GGTGCCGTAATGGTTGAGGCAGGTCTACATGGAGT
Core-41	TGACTCAAGTTCCGCCGCCAGCATTGGAGTGTATC
Core-42	AAAGGCATTTTGAGCCACCACCCTCGTAACAGGCC
Core-43	GGTTTTATTAGCCCTCAGAACCGCCGTTAATGCTC
Core-44	CAGGCAAAGCGCCATTGACCATTGTAAACGTTAATATTTAAC
Core-45	CGGATGTTAAAGGAAGATTGTATAATTATTTCTGT
Core-46	AAGATTAACCATCATATGTACCCCGTTTTAAAGAG
Core-47	GACGAAAAATAATCGTAAAACTAGCAATGTGTAAA
Core-48	GATGAACATTATGCCTGAGAGTCTGCAGTCAATTA
Core-49	GGGAACAACCCCTACAAAGGCTATCGATATTCATT
Core-50	ATGTGTCAAGAATTCGTAGCCTAATCTG
Core-51	TTGCGGCTCATCTAGTATAACCTGTCGC
Core-52	GGTAGCTGTCTTTCCTTAGGGTTAAATAAGAATAAACACATA
Core-53	ATCACCTGAACAAGAAAACGTTATATTT
Core-54	CCCGGTAAAGTAATTCTGGTAATTTTAG
Core-55	TGCGGGAGGTTTTGAAAGAATATAAAGTACCGACAAAAGACT
Core-56	AAACTGGCCTTGATATTCTTACCGTGCC
Core-57	TGTACCACCAGAACCACCTTAACGGAGT
Core-58	TAATCAAAATCACCGGAAATAAGTTTATTTTGACGCAAAGACACCACAC
Core-59	GTTAATCAGAAAAGCCCCAATTTTTGTA
Core-60	CTGTCAAGAGAATCGATGAAGGGTGAGG
Core-61	GTGAATCTCATCTGTAACCGGATAAAATGCTTAAAGTTTATGCATTAAA
Core-62	AGCTTTCAGAAACAACTCCCGGGGATCGCAGTCATTACGCTCGTCACTC
Core-63	CATTTCGGGCTTCCCATAAATACCTGGAATGACACTCGCATCAACCAAACCGTTTC
Core-64	TCCTTAGATTGTCGCACCCCTGAATCAGGATATATTCATTCGTGATAGT
Core-65	ATATCCGACATTATCGCGAGCGCATCAACAATGAGCGAGACGAAATTGG
Core-66	GAGCTTATACCCATATAAAACCGGCGCAGGAACGCTGTTAAAAGGATAC
Core-67	ATCGTTAAACCAAGTACCTTGTTTAACGTCAAACATAAAAACAGGGAAGCGCACGA
Core-68	GCATTCGAGAACAAGCAAATCCAAATAAGAAATTAGACGGGAGAATTGA
Core-69	ATATTTATTTTCATCGTAACAGCCATATTATTACACCCTGAACAAATTG
Core-70	AAGTTTACCGCGCCCAATAATTTGCCAGTTACGGTAATTGAGCGCTTGG
Core-71	GCCTAAATCAGATATAGAACGAGCGTCTTTCCGAGAGATAACCCACCGG
Core-72	TGTTTCCGGTATTCTAAGTCCTGAATCTTACCGAGTTAAGCCCAATAATAAGAAAT
Core-73	AGACGGCGTTTTAGCGAATTGCACCCAGCTACGCAAGAAACAATGACAG
Core-74	AAATCCTCATTAAAGCAGCACCATTACCATTAGCAAGGCAAT
Core-75	AACACGGAAACGTCACCAGAGCCATTTGGGAATAGCCGAACAAAGTAAT
Core-76	CGATCATCGATAGCAGCAAATTATCACCGTCAAGGAAACCGAGGAATTG
Core-77	AGGACAGTAGCGACAGAAGGAAATTATTCATTAATAACGGAATACCTTT
Core-78	AGAGTGCCTTTAGCGTCAGGAGGGAAGGTAAAACTGGCATGATTAAATT
Core-79	GCCGGCGCGTTTTCATCGGGCGACATTCAACCTATTACGCAGTATGTTC
Core-80	CTCACGGTCATAGCCCCCTACCAGCGCCAAAGACGTAGAAAATACATACATAATAT
Core-81	GCCACGTTTGCCATCTTTCAATAGAAAATTCAAGGTGGCAACATATTGG
Core-82	AACAATTCGCATTAAATTGGCACCGCTTCTGGGAAGGGCGATCGGTCCT
Core-83	GATAAATCAGCTCATTTTTCGCACTCCAGCCATCTTCGCTATTACGCCAGCTGAGG
Core-84	TCAAATAGGAACGCCATCACAGTATCGGCCTCGCGAAAGGGGGATGAAC
Core-85	GGTAATTCGCGTCTGGCCTGCCAGTTTGAGGGAGGCGATTAAGTTGTGT
Core-86	CAAAAGCCAGCTTTCATCGGCGCATCGTAACCCCAGGGTTTTCCCATTT
Core-87	TCATAATGTGAGCGAGTATAGGTCACGTTGGTCGTTGTAAAACGACTGG
Core-88	AAAGTATTAGAGAAGCCTGCAAATATTTAAAGAGCCACCATG
Core-89	GGCAAGTTTGGGCTTAATGCGCCGCCGT
Core-90	TTTGATTAAAGCGTAACCACCACACTAA
Core-91	CCCCCGTCAAAAAGTGTAGCGGTCAGGA
Core-92	CAAGCTATCAGAGCGGGCGCTAGGGCGC
Core-93	CTGGACGTGAAGGAAGGGAAGAAAGTTTTATACCTTGCTCTATTAG
Core-94	CAGCAAGTTTTGCCGGCGAACGTGGCGA
Core-95	GTGTGATAAATAAGGCGCCCAATTTCATTTGAATTACCTACC
Core-96	ACCGTTTTTAAAGAAAACAAAATTATAT
Core-97	CTAAAAATCAAAAGATGATGAAACACAGATGATAATTTTACACCGC
Core-98	TAGTTAACCTTTTTCAATTACCTGATAT
Core-99	AAAATCGCTATCGCGCAGAGGCGAATAT
Core-100	TCGCTTAGAATTTGAATACCAAGTTGGT
Core-101	TAAACGATAGCTAACGGATTCGCCTAAT
Core-102	GTTGTGAGAAGCTTTTACATCGGGAAAATAAACTAATAGGTTGGCA
Core-103	AGAGCCACCTCTGAGAGAAGTAATAAGCAGAATGGAAAGCTC
Core-104	ACCCCAATAGGTTTCTTAAACAGCTGAT
Core-105	ACCGAACACTGTCAGCTTGCTTTCGTTG
Core-106	ACCGTACAAACGCCTTTAATTGTATTTT
Core-107	ATAGCATTCCAAAAAAAAAGGCTCCAGC
Core-108	GTCGAGTTAGCTTTTTCACGTTGAAAAC
Core-109	AGTATTTTGTCAAAGGAATTGCGAAAGA
Core-110	AATAATAATGCATGGCTTAGAGCTTTAG
Core-111	CCAATTTTAAAGATAAGAGGTCATTTAG
Core-112	CATAACGGTGTGTACCTTTAATTGCCGT
Core-113	TTAACCATATACCAACAGGTCAGGACCCCCTCACACTATACCTTAT
Core-114	CAAGATTCTGCGAACCAGACCGGAAGTT
Core-115	ACATAGTTTGATTTTAATTCGAGCTATA
Core-116	CTACTCGCAAACGAAAGACTTCAAATAC
Core-117	ATTTTGCTATTGCTGAATCTTTTGCGGAGAGGCTGAGACGGG
Core-118	AGGGTTGAGTGTTGTTCCAAATCCCTTATAAATACGAGCCGGAAGCTGT
Core-119	TGCGAACGTGGACTCCAAAGCAGGCGAAAATCGAGTGAGCTAACTCGCT
Core-120	TGGCGGGCGAAAAACCGTCGGTCCACGCTGGTTTGCGTTGCGCTCATAG
Core-121	GAAACCATCACCCAAATCTGATTGCCCTTCACCGTGCCAGCTGCATTGA
Core-122	GAAATTGGGGTCGAGGTGACCAGTGAGACGGGTCGGCCAACGCGCGCTA
Core-123	ACATTTAACCTAAAGGGACACCACCAGAAGGAGCGGAATATT
Core-124	AAAGTATATGTGAGTGAATAATTTCATCTTCTTTTAGTATCATATGATA
Core-125	TTCAGCTTCTGTAAATCGCTTTTTCAAATATACAAATTCTTACCAGGAT
Core-126	AAATTAATTAATTTTCCCAAGACAAAGAACGCCCAACGCTCAACAGCGC
Core-127	TGCTCCTTGAAAACATAGTGCTGATGCAAATCTAATTGAGAATCGCACA
Core-128	AGTTGCGCCGACAATGAGAATCATAGGACCCTCATTTTCGAT
Core-129	TACCAGGGATAGCAAGCCTCAGAACCGCCACCCGCAGTCTCTGAATACA
Core-130	TGAAAACCCATGTACCGTCCACCCTCAGAACCTCCAGTAAGCGTCAAGA
Core-131	AGGATACAACGCCTGTAGCCCGGAATAGGTGTACTGGTAATAAGTTACC
Core-132	CTCCCAGACAGCCCTCATAGAGGGTTGATATAGGTCAGTGCCTTGAAGA
Core-133	TAATGTAACGATCTAAAGCCAGGCGGATAAGTTGCCCGTATAAACAACC
Core-134	AACTGTCTTTCCAGACGTTTAGCGGGGTTTTGCCCCCTGCCTATTTGCC
Core-135	GCGGTGTAGCTCAACATGAAACATTATGACCCAACGCAAGGATAAAAAA
Core-136	TTTTTATGCAACTAAAGTAAGCTAAATCGGTTAGAACCCTCATATAGTT
Core-137	GAGACTGGAAGTTTCATTGCAATAAAGCCTCATGCAATGCCTGAGTATG
Core-138	AAGCGAACGAGTAGATTTCCAATAAATCATACAGAAAGGCCGGAGAGAG
Core-139	CGCGCCATTAGATACATTTAATAGTAGTAGCAATCACCATCAATATAGG
Core-140	AGCCTGGTCAATAACCTGAAAAGGTGGCATCAAACCGTTCTAGCTGGAG
Core-141	TAGACAATCGTAAAGGGAGTTATCAAGTGAGAAATGGCAGAT
Core-142	TTTTCAACAGGGAAAGCGAACATCA
Core-143	CAGACAATATTACAGACAGTCTGCGATTCCGATCAAAATTGT
Core-144	GTAATAGAAGAACTGATAAATCCCT
Core-145	GCAATAATAACCCATTAATTCTCAGAATGACTACGCGATCAC
Core-146	AACCGTTGTAGGCCCCCGATTTAGAGCTTGACCAC
Core-147	CATCCATTATCGAGGTGAAGCACTG
Core-148	AATCAATCCTTCGCTGAGTTGGGAACCGGAGCTAACTGATAT
Core-149	ACTTACAATTCGAAAAATTCATGTA
Core-150	TAGATAGAAGTTGCTGAACTTATTGCACAACAAATATCAAGA
Core-151	TATTTAGATAACCCTCAAGAGTGATAACACTGAAGAATTAAC
Core-152	CAGGTATCTTTAGGAATTGTACTCA
Core-153	ATATTCCGCGAAACCGAAAAGGATCTAGGTGAAAGCAGATTA
Core-154	CAGGGCCTGATAAGAGGAAAAACTT
Core-155	TGCGACAACGGACAGACCATATATACTTTAGAACGCAATAAA
Core-156	AGCGATACCAAGCTGACCACTGTCAGACCAAGCAAAAGATAT
Core-157	GAGGCATCTTTTCTTGACATGTCTG
Core-158	GGCTAAAAGAACATTACCGAGCACTTTTAAAGTTAGCAAACA
Core-159	AAACGGGTAAGGGGGTAAAAAACAACTTTCAACAGTTTCATT
Core-160	TAAAAAAGAAGCACCAGAAGATCAGTTGGGTGCGCGCCATTCAGGCTGCGCAAATG
Core-161	CGTCAAATAGCGGGCTTGTGCGAAAGTAAAAGCTGTTGGTGC
Core-162	CATAACCAGACCAACTTTTGTCGCC
Core-163	CAGATTACGAGTGGCTCAGCTCATGAGACAATTGCTGCAGAC
Core-164	AATCGATACATACGTTGGAATACAT
Core-165	CCTGATACCACGTTAATATTAGATTTGTTTATGTCACGAGTA
Core-166	GCCGGAACTATCTAAAATTTAACGTCACAACAACCATCCTTA
Core-167	TGCCAGAAATACGTAATGAAGGCTTGGGTTAC
Core-168	ATATTTTTGAATGGGGTAATATCCAGAAATCCTGAGAAGTGTCGA
Core-169	CCAGGCCCGGTCGCCGCACAATTACAAACACTTTACAGAATG
Core-170	GGCGGTCAGTATTAAAAAGTTTGAGTAAATATTCCTGATTATAAC
Core-171	TCAATATCTGGTCAATTAGAGCCGTCAATGCACGTAAAACAGGAA
Core-172	CAAATCAACGTAACAAAACGAAAGAGGCTTGAGGACTAAAGAAAC
Core-173	AATCATTGTGAATTCATAACCCTCGTTTAATATTCATTGAATTTA
Core-174	ATACAACGGCCAGCGGTGAGTGCC
Core-175	TAACGTGTGCGCCTATTTTCATGA
Core-176	GGGCCAGGAGAATAAAATGAAACG
Core-177	ACTCGCCGTCAGAGAAAATAAGGA
Core-178	CCAGTCAAATAGCATGCTATTCCT
Core-179	CATTTTTTACCAGACCGACTTATG
Core-180	ATTAAGCGACTCCTGATTGAGGAC
Core-181	ATCGAACAAAAGAATCACAATTCA
Core-182	CTTATTCGCGGGCCGCTTTCCTTT
Core-183	TCAAATAGGTAACGGTGCATCTTC
Core-184	AAGGGGCGATGGCCCACTCCCTGAGAGAGTTGCTTTCCAGTCGGGATTC
Core-185	ATCATGGAAACAGTACATATTTAATGGTTTGAATAATTACTAGAAACGA
Core-186	ACAATTAGATTAAGACGCGGTTATATAACTATAACAACGCCAACATTCC
Core-187	TTTAAGTTTCGTCACCAGTACTCAGGAGGTTTCTTTTGATGATACAGAC
Core-188	GGAGTGAGAATAGAAAGGCTTTTTCCCAACCTAAAGCTG
Core-189	AACTACAGTTGATTCCCAGCAAAGAATTAGCAAGGTAAAGATTCAAAAC
Core-190	ATTGTCATAGCTGTTTCCATAAAGTATC
Core-191	TGGTTCCGAAGTAAAGCCTGGGGTATCATGGGCAACGC
Core-192	ACAGAAATACCGAGATAGTTTCCCC
Core-193	TCGTCAATCTTTCCAGGAGTAATC
Core-194	CGGGAGCCCGCCGCAACAAGAGTCCACTATGG
Core-195	TACCTTTAACCATGCATCATCAGACTTGTTCAACACTA
T-caps-1	TTTTTAGGTCGACTCTATTATTACAGTTTTT
T-caps-2	TTTTTGACTGAATCCGGTGAGAAT
T-caps-3	GGTCTCTGACCAATTGTTATCCGCTCACAATTTTT
T-caps-4	TTTTTCAAACGGCGGATTGACCGTGCCAAGCTTGCATGCCTGCTTTTT
T-caps-5	TTTTTCCGTCAGCCAGTTTAGGGAAGAGGCATAAATTTTTTT
T-caps-6	AGATGTCGGATTCTCCGTGGGAATTTTT
T-caps-7	TTTTTGAGGGTAGCTATTTTTATAAATTAATGCCGGATTTTT
T-caps-8	TTTTTTTCCACACAACATCAAAAGAATAGTTTTT
T-caps-9	TTTTTTTTGGGGCGCGAGCTGTTTAGCTATATTTTCATTTTT
T-caps-10	TTTTTCCCGAGATAGGGCGCGTACTATGGTTGCTTTTTTTT
T-caps-11	TTTTTATCAAAAAGATTAAGAAAG
T-caps-12	TTTTTGACGAGCACGTATTACATTGGCAGTTTTT
T-caps-13	TTTTTGTAGAAAGAGCGGATTGCTTTTT
T-caps-14	TTTTTATTCACCAGTCAATGAGTGACTTTTT
C-caps-1	CCCAGGTCGACTCTATTATTACAGCCC
C-caps-2	CCCGACTGAATCCGGTGAGAAT
C-caps-3	GGTCTCTGACCAATTGTTATCCGCTCACAACCC
C-caps-4	CCCCAAACGGCGGATTGACCGTGCCAAGCTTGCATGCCTGCCCC
C-caps-5	CCCCCGTCAGCCAGTTTAGGGAAGAGGCATAAATTCCC
C-caps-6	AGATGTCGGATTCTCCGTGGGAACCC
C-caps-7	CCCGAGGGTAGCTATTTTTATAAATTAATGCCGGACCC
C-caps-8	CCCTTCCACACAACATCAAAAGAATAGCCC
C-caps-9	CCCTTTGGGGCGCGAGCTGTTTAGCTATATTTTCACCC
C-caps-10	CCCCCCGAGATAGGGCGCGTACTATGGTTGCTTTCCC
C-caps-11	CCCATCAAAAAGATTAAGAAAG
C-caps-12	CCCGACGAGCACGTATTACATTGGCAGCCC
C-caps-13	CCCGTAGAAAGAGCGGATTGCCCC
C-caps-14	CCCATTCACCAGTCAATGAGTGACCCC
Biotin-anchor-1	/5Biosg/TTGCGTATTTCGTTGGAATTTAATCGCGGCGGGAGAGGCGGTTT
Biotin-anchor-2	/5Biosg/TTGGCATTTTCGAGCCCTACCTTTTTAACCTCCGGCTAGGCAGA
Biotin-anchor-3	/5Biosg/TTCTGAAACACCGGAACCGCCTCCCTCAGACGGAACCTATTATT
Biotin-anchor-4	/5Biosg/TTATCGGAAGCCAGGGTGGTTTTTCTTTTCCCGTAAAGCACTAA
Biotin-anchor-5	/5Biosg/TTAGTGAATTTATCAAATGAATATACAGTAACAGTACAGTCAAT
Biotin-anchor-6	/5Biosg/TTTCTGTATTCCTCAAGAGAAGGATTAGGATAGTAAATGAATTT

### Sheet: Fixed_DOCS_constant_sequences
Name	Seq
M13-KANr-SF1	GGAAACAGCTATGACCATGATTACGAATTCTTGACAGCTAGCTCAGTCCTAGGTATAATGCTAGCTACTAGAGAAAGAGGAGAAATACTAGATGAGCCATATTCAACGGGAAACGTCTTGCTCCAGGCCGCGATTAAATTCCAACATGGATGCTGATTTATATGGGTATAAATGGGCTCGCGATAATGTCGGGCAATCAGGTGCGACAATCTATCGATTGTATGGGAAGCCCGATGCGCCAGAGTTGTTTCTGAAACATGGCAAAGGTAGCGTTGCCAATGATGTTACAGATGAGATGGTCAGACTAAACTGGCTGACGGAATTTATGCCTCTTCCGACCATCAAGCATTTTATCCGTACTCCTGATGATGCATGGTTACTCACCACTGCGATCCCCGG…
SF2	GAAAACTCACGTTAAGGGATTTTGGCCAAGTCATTCTGAGAATAGTGTATGCGGCGACCGGGCTTACCATCTGGCCCCAGTGCT
SF2c	AGCACTGGGGCCAGATGGTAAGCCCGGTCGCCGCATACACTATTCTCAGAATGACTTGGCCAAAATCCCTTAACGTGAGTTTTC
SF3	TCATTCAGCTCCGGTTCCCAACGATCAAGGCGAGTTACATGATCCCCCATGTTGTGCAATAAGTTGGCCGCAGTGTTATCACTC
SF3c	GAGTGATAACACTGCGGCCAACTTATTGCACAACATGGGGGATCATGTAACTCGCCTTGATCGTTGGGAACCGGAGCTGAATGA
SF4	TTTTCTGTGACTGGTGAGTACTCAATCATGAGATTATCAAAAAGGATCTTCACCTAGATCCTTTTAAATTAAAAATGAAGTTTTAAATCAATCTAAAGTATATATGAGTAAACTTGGTCTGACAGTTACCAATGCTTAATCAGACATAGCAGAACTTTAAAAGTGCTC
SF4c	GAGCACTTTTAAAGTTCTGCTATGTCTGATTAAGCATTGGTAACTGTCAGACCAAGTTTACTCATATATACTTTAGATTGATTTAAAACTTCATTTTTAATTTAAAAGGATCTAGGTGAAGATCCTTTTTGATAATCTCATGATTGAGTACTCACCAGTCACAGAAAA
SF5	AGATCCAGTTCGATGTAACCCACTCGTGCACCCAACTGATCTTCAGCATCTTTTACTTTCGCAAAAAAGGGAATAAGGGCGACA
SF5c	TGTCGCCCTTATTCCCTTTTTTGCGAAAGTAAAAGATGCTGAAGATCAGTTGGGTGCACGAGTGGGTTACATCGAACTGGATCT
SF6-ID-1	CAGGGTTATTGTCTCATGAGCGGATACATATTTGAATGTATTTAGAAAAATAAACAAATCTAAGAAACCATTATTATCATGACAAAGCTCCCTACTCCCACTCACCTCCATTTAGGATCCTCTAGAGTCGACCTGC
SF6-ID-1c	GCAGGTCGACTCTAGAGGATCCTAAATGGAGGTGAGTGGGAGTAGGGAGCTTTGTCATGATAATAATGGTTTCTTAGATTTGTTTATTTTTCTAAATACATTCAAATATGTATCCGCTCATGAGACAATAACCCTG
SF6-ID-2	CAGGGTTATTGTCTCATGAGCGGATACATATTTGAATGTATTTAGAAAAATAAACAAATCTAAGAAACCATTATTATCATGACAAAGCTGCGGTCTTGTTATTCTTGGTCTGTCGGATCCTCTAGAGTCGACCTGC
SF6-ID-2c	GCAGGTCGACTCTAGAGGATCCGACAGACCAAGAATAACAAGACCGCAGCTTTGTCATGATAATAATGGTTTCTTAGATTTGTTTATTTTTCTAAATACATTCAAATATGTATCCGCTCATGAGACAATAACCCTG
SF6-ID-3	CAGGGTTATTGTCTCATGAGCGGATACATATTTGAATGTATTTAGAAAAATAAACAAATCTAAGAAACCATTATTATCATGACAAAGCTTGATTTGCTGATGATTGTGCCCGTGGGATCCTCTAGAGTCGACCTGC
SF6-ID-3c	GCAGGTCGACTCTAGAGGATCCCACGGGCACAATCATCAGCAAATCAAGCTTTGTCATGATAATAATGGTTTCTTAGATTTGTTTATTTTTCTAAATACATTCAAATATGTATCCGCTCATGAGACAATAACCCTG
SF6	CAGGGTTATTGTCTCATGAGCGGATACATATTTGAATGTATTTAGAAAAATAAACAAATCTAAGAAACCATTATTATCATGACA
SF6c	TGTCATGATAATAATGGTTTCTTAGATTTGTTTATTTTTCTAAATACATTCAAATATGTATCCGCTCATGAGACAATAACCCTG
ID-random	Phos/AGCTNNNNNNNNNNNNNNNNNNNNNNNNNGGATCCTCTAGAGTCGACCTGC
DOCS_insert_FW (KANr-SF1_FW)	GGAAACAGCTATGACCATGATTAC
DOCS_insert_REV	GCAGGTCGACTCTAGAGGATCC
KANr-SF1_REV	GTTGCGCAAACTATTAACTGGCG
stochastic_insert_FW	GGAAACAGCTATGACCATGATTACGAATTCTTGACAGCTAGCTCAGTCCTAGGTATAATG
stochastic_insert_REV	CCCAAGCTTTGTCATGATAATAATGGTTTCTTAGATTTG
stochastic_ONT_primer	CATTATACCTAGGACTGAGCTAGCTGTCAAGAATTCGTAATCATGGTCATAGCTGTTTCC

### Sheet: ID_anchor-invader_sequences
Name	Seq
ID3-linker	CACGGGCACAATCATCAGCAAATCAACGAGAACAGGAAAAAAAAAAAAAA
ID(11111)_linker	GGGCAATTGTGACATTGATAAACTAGTGCGTCTCCCAAAAAAAAAAAAAA
ID3-invader	TTTTTTTTTTTTTTCCTGTTCTCGTTGATTTGCTGATGATTGTGCCCGTG
ID(11111)_invader	TTTTTTTTTTTTTTGGGAGACGCACTAGTTTATCAATGTCACAATTGCCC

### Sheet: PAINT_imager_sequences
Name	Seq
C1_A550	TATGTAGATC/3ATTO550N/
C2_A550	GTAATGAAGA/3ATTO550N/
C3_A550	CATACATTGA/3ATTO550N/
C_error_A550	CTTATTGTAG/3ATTO550N/

### Sheet: DOCS_EON
Name	Seq
Pos1-C1(0)	AGTTAATAGTTTGCGCAACTTTATCTACATATTTATCTACATATTTCTACAATAATTTCTACAATAATTTGAAAACTCACGTTAAGGGA
Pos1-C2(1)	AGTTAATAGTTTGCGCAACTTTTCTTCATTATTTTCTTCATTATTTCTACAATAATTTCTACAATAATTTGAAAACTCACGTTAAGGGA
Pos1-C3(2)	AGTTAATAGTTTGCGCAACTTTTCAATGTATTTTTCAATGTATTTTCTACAATAATTTCTACAATAATTTGAAAACTCACGTTAAGGGA
Pos1-C1C2(3)	AGTTAATAGTTTGCGCAACTTTATCTACATATTTATCTACATATTTTCTTCATTATTTTCTTCATTATTTGAAAACTCACGTTAAGGGA
Pos1-C1C3(4)	AGTTAATAGTTTGCGCAACTTTATCTACATATTTATCTACATATTTTCAATGTATTTTTCAATGTATTTTGAAAACTCACGTTAAGGGA
Pos1-C2C3(5)	AGTTAATAGTTTGCGCAACTTTTCTTCATTATTTTCTTCATTATTTTCAATGTATTTTTCAATGTATTTTGAAAACTCACGTTAAGGGA
Pos1-C1(0)c	TCCCTTAACGTGAGTTTTCAAATTATTGTAGAAATTATTGTAGAAATATGTAGATAAATATGTAGATAAAGTTGCGCAAACTATTAACT
Pos1-C2(1)c	TCCCTTAACGTGAGTTTTCAAATTATTGTAGAAATTATTGTAGAAATAATGAAGAAAATAATGAAGAAAAGTTGCGCAAACTATTAACT
Pos1-C3(2)c	TCCCTTAACGTGAGTTTTCAAATTATTGTAGAAATTATTGTAGAAAATACATTGAAAAATACATTGAAAAGTTGCGCAAACTATTAACT
Pos1-C1C2(3)c	TCCCTTAACGTGAGTTTTCAAATAATGAAGAAAATAATGAAGAAAATATGTAGATAAATATGTAGATAAAGTTGCGCAAACTATTAACT
Pos1-C1C3(4)c	TCCCTTAACGTGAGTTTTCAAAATACATTGAAAAATACATTGAAAATATGTAGATAAATATGTAGATAAAGTTGCGCAAACTATTAACT
Pos1-C2C3(5)c	TCCCTTAACGTGAGTTTTCAAAATACATTGAAAAATACATTGAAAATAATGAAGAAAATAATGAAGAAAAGTTGCGCAAACTATTAACT
Pos2-C1(0)	ACCATCTGGCCCCAGTGCTTTTATCTACATATTTATCTACATATTTCTACAATAATTTCTACAATAATTTTCATTCAGCTCCGGTTCCC
Pos2-C2(1)	ACCATCTGGCCCCAGTGCTTTTTCTTCATTATTTTCTTCATTATTTCTACAATAATTTCTACAATAATTTTCATTCAGCTCCGGTTCCC
Pos2-C3(2)	ACCATCTGGCCCCAGTGCTTTTTCAATGTATTTTTCAATGTATTTTCTACAATAATTTCTACAATAATTTTCATTCAGCTCCGGTTCCC
Pos2-C1C2(3)	ACCATCTGGCCCCAGTGCTTTTATCTACATATTTATCTACATATTTTCTTCATTATTTTCTTCATTATTTTCATTCAGCTCCGGTTCCC
Pos2-C1C3(4)	ACCATCTGGCCCCAGTGCTTTTATCTACATATTTATCTACATATTTTCAATGTATTTTTCAATGTATTTTTCATTCAGCTCCGGTTCCC
Pos2-C2C3(5)	ACCATCTGGCCCCAGTGCTTTTTCTTCATTATTTTCTTCATTATTTTCAATGTATTTTTCAATGTATTTTTCATTCAGCTCCGGTTCCC
Pos2-C1(0)c	GGGAACCGGAGCTGAATGAAAATTATTGTAGAAATTATTGTAGAAATATGTAGATAAATATGTAGATAAAAGCACTGGGGCCAGATGGT
Pos2-C2(1)c	GGGAACCGGAGCTGAATGAAAATTATTGTAGAAATTATTGTAGAAATAATGAAGAAAATAATGAAGAAAAAGCACTGGGGCCAGATGGT
Pos2-C3(2)c	GGGAACCGGAGCTGAATGAAAATTATTGTAGAAATTATTGTAGAAAATACATTGAAAAATACATTGAAAAAGCACTGGGGCCAGATGGT
Pos2-C1C2(3)c	GGGAACCGGAGCTGAATGAAAATAATGAAGAAAATAATGAAGAAAATATGTAGATAAATATGTAGATAAAAGCACTGGGGCCAGATGGT
Pos2-C1C3(4)c	GGGAACCGGAGCTGAATGAAAAATACATTGAAAAATACATTGAAAATATGTAGATAAATATGTAGATAAAAGCACTGGGGCCAGATGGT
Pos2-C2C3(5)c	GGGAACCGGAGCTGAATGAAAAATACATTGAAAAATACATTGAAAATAATGAAGAAAATAATGAAGAAAAAGCACTGGGGCCAGATGGT
Pos3-C1(0)	GGCCGCAGTGTTATCACTCTTTATCTACATATTTATCTACATATTTCTACAATAATTTCTACAATAATTTTTTTCTGTGACTGGTGAGT
Pos3-C2(1)	GGCCGCAGTGTTATCACTCTTTTCTTCATTATTTTCTTCATTATTTCTACAATAATTTCTACAATAATTTTTTTCTGTGACTGGTGAGT
Pos3-C3(2)	GGCCGCAGTGTTATCACTCTTTTCAATGTATTTTTCAATGTATTTTCTACAATAATTTCTACAATAATTTTTTTCTGTGACTGGTGAGT
Pos3-C1C2(3)	GGCCGCAGTGTTATCACTCTTTATCTACATATTTATCTACATATTTTCTTCATTATTTTCTTCATTATTTTTTTCTGTGACTGGTGAGT
Pos3-C1C3(4)	GGCCGCAGTGTTATCACTCTTTATCTACATATTTATCTACATATTTTCAATGTATTTTTCAATGTATTTTTTTTCTGTGACTGGTGAGT
Pos3-C2C3(5)	GGCCGCAGTGTTATCACTCTTTTCTTCATTATTTTCTTCATTATTTTCAATGTATTTTTCAATGTATTTTTTTTCTGTGACTGGTGAGT
Pos3-C1(0)c	ACTCACCAGTCACAGAAAAAAATTATTGTAGAAATTATTGTAGAAATATGTAGATAAATATGTAGATAAAGAGTGATAACACTGCGGCC
Pos3-C2(1)c	ACTCACCAGTCACAGAAAAAAATTATTGTAGAAATTATTGTAGAAATAATGAAGAAAATAATGAAGAAAAGAGTGATAACACTGCGGCC
Pos3-C3(2)c	ACTCACCAGTCACAGAAAAAAATTATTGTAGAAATTATTGTAGAAAATACATTGAAAAATACATTGAAAAGAGTGATAACACTGCGGCC
Pos3-C1C2(3)c	ACTCACCAGTCACAGAAAAAAATAATGAAGAAAATAATGAAGAAAATATGTAGATAAATATGTAGATAAAGAGTGATAACACTGCGGCC
Pos3-C1C3(4)c	ACTCACCAGTCACAGAAAAAAAATACATTGAAAAATACATTGAAAATATGTAGATAAATATGTAGATAAAGAGTGATAACACTGCGGCC
Pos3-C2C3(5)c	ACTCACCAGTCACAGAAAAAAAATACATTGAAAAATACATTGAAAATAATGAAGAAAATAATGAAGAAAAGAGTGATAACACTGCGGCC
Pos4-C1(0)	CAGAACTTTAAAAGTGCTCTTTATCTACATATTTATCTACATATTTCTACAATAATTTCTACAATAATTTAGATCCAGTTCGATGTAAC
Pos4-C2(1)	CAGAACTTTAAAAGTGCTCTTTTCTTCATTATTTTCTTCATTATTTCTACAATAATTTCTACAATAATTTAGATCCAGTTCGATGTAAC
Pos4-C3(2)	CAGAACTTTAAAAGTGCTCTTTTCAATGTATTTTTCAATGTATTTTCTACAATAATTTCTACAATAATTTAGATCCAGTTCGATGTAAC
Pos4-C1C2(3)	CAGAACTTTAAAAGTGCTCTTTATCTACATATTTATCTACATATTTTCTTCATTATTTTCTTCATTATTTAGATCCAGTTCGATGTAAC
Pos4-C1C3(4)	CAGAACTTTAAAAGTGCTCTTTATCTACATATTTATCTACATATTTTCAATGTATTTTTCAATGTATTTTAGATCCAGTTCGATGTAAC
Pos4-C2C3(5)	CAGAACTTTAAAAGTGCTCTTTTCTTCATTATTTTCTTCATTATTTTCAATGTATTTTTCAATGTATTTTAGATCCAGTTCGATGTAAC
Pos4-C1(0)c	GTTACATCGAACTGGATCTAAATTATTGTAGAAATTATTGTAGAAATATGTAGATAAATATGTAGATAAAGAGCACTTTTAAAGTTCTG
Pos4-C2(1)c	GTTACATCGAACTGGATCTAAATTATTGTAGAAATTATTGTAGAAATAATGAAGAAAATAATGAAGAAAAGAGCACTTTTAAAGTTCTG
Pos4-C3(2)c	GTTACATCGAACTGGATCTAAATTATTGTAGAAATTATTGTAGAAAATACATTGAAAAATACATTGAAAAGAGCACTTTTAAAGTTCTG
Pos4-C1C2(3)c	GTTACATCGAACTGGATCTAAATAATGAAGAAAATAATGAAGAAAATATGTAGATAAATATGTAGATAAAGAGCACTTTTAAAGTTCTG
Pos4-C1C3(4)c	GTTACATCGAACTGGATCTAAAATACATTGAAAAATACATTGAAAATATGTAGATAAATATGTAGATAAAGAGCACTTTTAAAGTTCTG
Pos4-C2C3(5)c	GTTACATCGAACTGGATCTAAAATACATTGAAAAATACATTGAAAATAATGAAGAAAATAATGAAGAAAAGAGCACTTTTAAAGTTCTG
Pos5-C1(0)	AAAGGGAATAAGGGCGACATTTATCTACATATTTATCTACATATTTCTACAATAATTTCTACAATAATTTCAGGGTTATTGTCTCATGA
Pos5-C2(1)	AAAGGGAATAAGGGCGACATTTTCTTCATTATTTTCTTCATTATTTCTACAATAATTTCTACAATAATTTCAGGGTTATTGTCTCATGA
Pos5-C3(2)	AAAGGGAATAAGGGCGACATTTTCAATGTATTTTTCAATGTATTTTCTACAATAATTTCTACAATAATTTCAGGGTTATTGTCTCATGA
Pos5-C1C2(3)	AAAGGGAATAAGGGCGACATTTATCTACATATTTATCTACATATTTTCTTCATTATTTTCTTCATTATTTCAGGGTTATTGTCTCATGA
Pos5-C1C3(4)	AAAGGGAATAAGGGCGACATTTATCTACATATTTATCTACATATTTTCAATGTATTTTTCAATGTATTTTCAGGGTTATTGTCTCATGA
Pos5-C2C3(5)	AAAGGGAATAAGGGCGACATTTTCTTCATTATTTTCTTCATTATTTTCAATGTATTTTTCAATGTATTTTCAGGGTTATTGTCTCATGA
Pos5-C1(0)c	TCATGAGACAATAACCCTGAAATTATTGTAGAAATTATTGTAGAAATATGTAGATAAATATGTAGATAAATGTCGCCCTTATTCCCTTT
Pos5-C2(1)c	TCATGAGACAATAACCCTGAAATTATTGTAGAAATTATTGTAGAAATAATGAAGAAAATAATGAAGAAAATGTCGCCCTTATTCCCTTT
Pos5-C3(2)c	TCATGAGACAATAACCCTGAAATTATTGTAGAAATTATTGTAGAAAATACATTGAAAAATACATTGAAAATGTCGCCCTTATTCCCTTT
Pos5-C1C2(3)c	TCATGAGACAATAACCCTGAAATAATGAAGAAAATAATGAAGAAAATATGTAGATAAATATGTAGATAAATGTCGCCCTTATTCCCTTT
Pos5-C1C3(4)c	TCATGAGACAATAACCCTGAAAATACATTGAAAAATACATTGAAAATATGTAGATAAATATGTAGATAAATGTCGCCCTTATTCCCTTT
Pos5-C2C3(5)c	TCATGAGACAATAACCCTGAAAATACATTGAAAAATACATTGAAAATAATGAAGAAAATAATGAAGAAAATGTCGCCCTTATTCCCTTT

### Sheet: DOCS-stochastic-EON
Name	Seq
Pos1-C1(0)	AGTTAATAGTTTGCGCAACTTTATCTACATATTTATCTACATATTTGAAAACTCACGTTAAGGGA
Pos1-C2(1)	AGTTAATAGTTTGCGCAACTTTTCTTCATTATTTTCTTCATTATTTGAAAACTCACGTTAAGGGA
Pos1-C3(2)	AGTTAATAGTTTGCGCAACTTTTCAATGTATTTTTCAATGTATTTTGAAAACTCACGTTAAGGGA
Pos1-C1(0)c	TCCCTTAACGTGAGTTTTCAAATATGTAGATAAATATGTAGATAAAGTTGCGCAAACTATTAACT
Pos1-C2(1)c	TCCCTTAACGTGAGTTTTCAAATAATGAAGAAAATAATGAAGAAAAGTTGCGCAAACTATTAACT
Pos1-C3(2)c	TCCCTTAACGTGAGTTTTCAAAATACATTGAAAAATACATTGAAAAGTTGCGCAAACTATTAACT
Pos2-C1(0)	ACCATCTGGCCCCAGTGCTTTTATCTACATATTTATCTACATATTTTCATTCAGCTCCGGTTCCC
Pos2-C2(1)	ACCATCTGGCCCCAGTGCTTTTTCTTCATTATTTTCTTCATTATTTTCATTCAGCTCCGGTTCCC
Pos2-C3(2)	ACCATCTGGCCCCAGTGCTTTTTCAATGTATTTTTCAATGTATTTTTCATTCAGCTCCGGTTCCC
Pos2-C1(0)c	GGGAACCGGAGCTGAATGAAAATATGTAGATAAATATGTAGATAAAAGCACTGGGGCCAGATGGT
Pos2-C2(1)c	GGGAACCGGAGCTGAATGAAAATAATGAAGAAAATAATGAAGAAAAAGCACTGGGGCCAGATGGT
Pos2-C3(2)c	GGGAACCGGAGCTGAATGAAAAATACATTGAAAAATACATTGAAAAAGCACTGGGGCCAGATGGT
Pos3-C1(0)	GGCCGCAGTGTTATCACTCTTTATCTACATATTTATCTACATATTTTTTTCTGTGACTGGTGAGT
Pos3-C2(1)	GGCCGCAGTGTTATCACTCTTTTCTTCATTATTTTCTTCATTATTTTTTTCTGTGACTGGTGAGT
Pos3-C3(2)	GGCCGCAGTGTTATCACTCTTTTCAATGTATTTTTCAATGTATTTTTTTTCTGTGACTGGTGAGT
Pos3-C1(0)c	ACTCACCAGTCACAGAAAAAAATATGTAGATAAATATGTAGATAAAGAGTGATAACACTGCGGCC
Pos3-C2(1)c	ACTCACCAGTCACAGAAAAAAATAATGAAGAAAATAATGAAGAAAAGAGTGATAACACTGCGGCC
Pos3-C3(2)c	ACTCACCAGTCACAGAAAAAAAATACATTGAAAAATACATTGAAAAGAGTGATAACACTGCGGCC
Pos4-C1(0)	CAGAACTTTAAAAGTGCTCTTTATCTACATATTTATCTACATATTTAGATCCAGTTCGATGTAAC
Pos4-C2(1)	CAGAACTTTAAAAGTGCTCTTTTCTTCATTATTTTCTTCATTATTTAGATCCAGTTCGATGTAAC
Pos4-C3(2)	CAGAACTTTAAAAGTGCTCTTTTCAATGTATTTTTCAATGTATTTTAGATCCAGTTCGATGTAAC
Pos4-C1(0)c	GTTACATCGAACTGGATCTAAATATGTAGATAAATATGTAGATAAAGAGCACTTTTAAAGTTCTG
Pos4-C2(1)c	GTTACATCGAACTGGATCTAAATAATGAAGAAAATAATGAAGAAAAGAGCACTTTTAAAGTTCTG
Pos4-C3(2)c	GTTACATCGAACTGGATCTAAAATACATTGAAAAATACATTGAAAAGAGCACTTTTAAAGTTCTG
Pos5-C1(0)	AAAGGGAATAAGGGCGACATTTATCTACATATTTATCTACATATTTCAGGGTTATTGTCTCATGA
Pos5-C2(1)	AAAGGGAATAAGGGCGACATTTTCTTCATTATTTTCTTCATTATTTCAGGGTTATTGTCTCATGA
Pos5-C3(2)	AAAGGGAATAAGGGCGACATTTTCAATGTATTTTTCAATGTATTTTCAGGGTTATTGTCTCATGA
Pos5-C1(0)c	TCATGAGACAATAACCCTGAAATATGTAGATAAATATGTAGATAAATGTCGCCCTTATTCCCTTT
Pos5-C2(1)c	TCATGAGACAATAACCCTGAAATAATGAAGAAAATAATGAAGAAAATGTCGCCCTTATTCCCTTT
Pos5-C3(2)c	TCATGAGACAATAACCCTGAAAATACATTGAAAAATACATTGAAAATGTCGCCCTTATTCCCTTT
